# Synergistic insulation of regulatory domains by developmental genes and clusters of CTCF sites

**DOI:** 10.1101/2023.12.15.571760

**Authors:** Thais Ealo, Victor Sanchez-Gaya, Patricia Respuela, María Muñoz-San Martín, Elva Martin-Batista, Endika Haro, Alvaro Rada-Iglesias

**Author notes:** Equal contribution (Thais Ealo, Victor Sanchez-Gaya).

## Abstract

The specificity of gene expression during development requires the insulation of regulatory domains to avoid inappropriate enhancer-gene interactions. In vertebrates, this insulator function is mostly attributed to clusters of CTCF sites located at topologically associating domain (TAD) boundaries. However, TAD boundaries allow a certain level of physical crosstalk across regulatory domains, which is at odds with the highly specific and precise expression of developmental genes. Here we show that developmental genes and nearby clusters of CTCF sites synergistically foster the robust insulation of regulatory domains. Firstly, we found that the TADs containing developmental genes have distinctive features, including the sequential organization of developmental genes and CTCF clusters near TAD boundaries. Most importantly, by genetically dissecting representative loci in mouse embryonic stem cells, we showed that developmental genes and CTCF sites synergistically strengthened the insulation capacity of nearby boundaries through different mechanisms. Namely, while CTCF sites prevent undesirable enhancer-gene contacts (*i.e.* physical insulation), developmental genes preferentially contribute to regulatory insulation through non-structural mechanisms involving promoter competition rather than enhancer blocking. Overall, our work provides important insights into the specificity of gene regulation, which in turn might help interpreting the pathological consequences of certain structural variants.
