## Supplementary Data 3 for "Synergistic insulation of regulatory domains by developmental genes and clusters of CTCF sites"

### Sheet: gRNAs
				Grna LEFT									GRNA Right
Six3 Grna		Size (kb)		F			R						F			R
Δ6xCTCF		36		caccGAGGGCAAGTGACTACAGGG			aaacCCCTGTAGTCACTTGCCCTC						caccGGGCCTTTGTTGATGCTACG			aaacCGTAGCATCAACAAAGGCCC
156 Kb INV		156		caccCGCCTACTTCCTAAAATCAAGGAGG			aaacCCTCCTTGATTTTAGGAAGTAGGCG						caccGTGCAGTTCTGAAAGTTGGGTGG			aaacCCACCCAACTTTCAGAACTGCAC
Six3-/-		27		caccGTAATGTGCCCAACACCAT			aaacATGGTGTTGGGCACATTAC						caccGGCAGTTCTGAAAGTTGGG			aaacCCCAACTTTCAGAACTGCC
Δ4xCTCF		36		caccCCATGGGGGGAGCTACAATGTC			aaacGACATTGTAGCTCCCCCCATGG						caccGCTTAATTAGTGATCGACG			aaacCGTCGATCACTAATTAAGC
Six2 -/-		11		caccGAACCGCAGGGTGTCCAGAG			aaacCTCTGGACACCCTGCGGTTC						caccGCACGTTACTGGGTACGTG			aaacCACGTACCCAGTAACGTGC
226 Kb INV		226		caccGACCCGTGAAATACCTGAC			aaacGTCAGGTATTTCACGGGTC						caccGGCAGTTCTGAAAGTTGGG			aaacCCCAACTTTCAGAACTGCC
Gbx2
Δ3xCTCF		10		CACCGACCTTTACAACCTATACC			AAACGGTATAGGTTGTAAAGGTC						CACCGGCGGCTTACAGTGATGAG			AAACCTCATCACTGTAAGCCGCC
71 Kb INV		71		caccGACTTGGTACACATATGCGATGG			aaacCCATCGCATATGTGTACCAAGTC						caccGCCACTGCAGGCGATTCTGTGG			aaacCCACAGAATCGCCTGCAGTGGC
Gbx2-/+		18		caccGGCACATAAGCTAGACCAG			aaacCTGGTCTAGCTTATGTGCC						caccGTTATCCAAAGACTAATGG			aaacCCATTAGTCTTTGGATAAC
ΔProm Gbx2		1		caccCCGGTGGTACTCCCAGCGTC			aaacGACGCTGGGAGTACCACCGG						caccCCATCCAGCAGTCCGCAAAG			aaacCTTTGCGGACTGCTGGATGG

### Sheet: Genotyping Six3
Six3
													Cell Line		nºclones
226 Kb INV						156 Kb INV							226 Kb INV		2
Primer ID	Primer sequence					Primer ID	Primer sequence						156 Kb INV		2
17	TCTTGGTGCCATGGATGACT					9	GCATTTGACTCAGCAGGACA						Six3-/-		3
18	CTGGAAGGGAAGGAGCAGAA					10	GTGACCTACCAGGGCCACTA						Δ6xCTCF		1
19	TGACATCAGGAACAGGGACC					11	CAGTCTGTGGTCCCTGTCAA						Six2 -/- + Δ6xCTCF		3
20	CATCCCATGCGACTTGACTG					12	GGGACTTGGCAGTCACATTT						Δ4xCTCF		2
21	GCAGCCCACATTTCTGACAA					13	GATTGCGTTAGGCAGAGGAG						Δ4xCTCF + Six3-/-		3
22	AGGCCAAGCATACAGACTGT					14	GGCCCTGTCTTCCTTGTGTA						Δ6xCTCF + Six3-/-		3
													156 Kb INV + Δ6xCTCF		3
	Amplicon size (bp)						Amplicon size (bp)						WT		1
WT (17+18)	620					WT (9+10)	608
WT (19+20)	963					WT (11+12)	476
INV (17+21)	729					INV (9+13)	629
INV (22+20)	684					INV (12+14)	760
DEL (17+20)	251					DEL (9+12)	642
Six3-/-						Δ6xCTCF						Six2 -/- + Δ6xCTCF
Primer ID	Primer sequence					Primer ID	Primer sequence					Primer ID	Primer sequence
5	AAACACAACACAGCGACTCC					1	CCATTAGCACCCACACACTG					23	AATCCCCACCTGGTTAGCAA
6	AGGCCAAGCATACAGACTGT					2	AGAAGGCATACGGCCCTATT					24	TCACGGGGAAACAGAGAAGG
7	CAGGGTCAGGAAGGAGAAGG					3	CAGCTAAGACCTGGGTGAGC					25	GGTCCTTTCTACGCGGGATA
8	CTTTCCACCTCCACCTCCAT					4	CCATCACGGTGAACAACTTG					26	AGGGCCTGATCTTCGAACAA
												1	CCATTAGCACCCACACACTG
	Amplicon size (bp)						Amplicon size (bp)					2	AGAAGGCATACGGCCCTATT
WT (7+8)	203					WT (3+4)	380					3	CAGCTAAGACCTGGGTGAGC
DEL (5+6)	852					DEL (1+2)	484					4	CCATCACGGTGAACAACTTG
												Δ6xCTCF	Amplicon size (bp)
												WT (3+4)	380
Six2 -/-						Δ4xCTCF						DEL (1+2)	484
Primer ID	Primer sequence
23	AATCCCCACCTGGTTAGCAA					15	ACAAATACAGAGGCGGATGC TCAC					Six2 -/-	Amplicon size (bp)
24	TCACGGGGAAACAGAGAAGG					16	TTTCATGACCTTTCGGAGCTAAAG					WT (25+26)	217
25	GGTCCTTTCTACGCGGGATA					3	CAGCTAAGACCTGGGTGAGC					DEL (23+24)	615
26	AGGGCCTGATCTTCGAACAA					4	CCATCACGGTGAACAACTTG
	Amplicon size (bp)						Amplicon size (bp)
WT (25+26)	217					WT (3+4)	380
DEL (23+24)	615					DEL (15+16)	378
Δ6xCTCF + Six3-/-						156 Kb INV + Δ6xCTCF					Δ4xCTCF + Six3-/-
Primer ID	Primer sequence					Primer ID	Primer sequence				Primer ID	Primer sequence
5	AAACACAACACAGCGACTCC										15	ACAAATACAGAGGCGGATGC TCAC
6	AGGCCAAGCATACAGACTGT					9	GCATTTGACTCAGCAGGACA				16	TTTCATGACCTTTCGGAGCTAAAG
7	CAGGGTCAGGAAGGAGAAGG					10	GTGACCTACCAGGGCCACTA				3	CAGCTAAGACCTGGGTGAGC
8	CTTTCCACCTCCACCTCCAT					11	CAGTCTGTGGTCCCTGTCAA				4	CCATCACGGTGAACAACTTG
1	CCATTAGCACCCACACACTG					12	GGGACTTGGCAGTCACATTT				5	AAACACAACACAGCGACTCC
2	AGAAGGCATACGGCCCTATT					13	GATTGCGTTAGGCAGAGGAG				6	AGGCCAAGCATACAGACTGT
3	CAGCTAAGACCTGGGTGAGC					14	GGCCCTGTCTTCCTTGTGTA				7	CAGGGTCAGGAAGGAGAAGG
4	CCATCACGGTGAACAACTTG					1	CCATTAGCACCCACACACTG				8	CTTTCCACCTCCACCTCCAT
						2	AGAAGGCATACGGCCCTATT
Δ6xCTCF	Amplicon size (bp)					3	CAGCTAAGACCTGGGTGAGC
WT (3+4)	380					4	CCATCACGGTGAACAACTTG				Δ4xCTCF	Amplicon size (bp)
DEL (1+2)	484										WT (3+4)	380
						Δ6xCTCF	Amplicon size (bp)				DEL (15+16)	378
Six3-/-	Amplicon size (bp)					WT (3+4)	380
WT (7+8)	203					DEL (1+2)	484				Six3-/-	Amplicon size (bp)
DEL (5+6)	852										WT (7+8)	203
											DEL (5+6)	852
						156 Kb INV	Amplicon size (bp)
						WT (9+10)	608
						WT (11+12)	476
						INV (9+13)	629
						INV (12+14)	760
						DEL (9+12)	642

### Sheet: Genotyping Gbx2
Gbx2
ΔProm Gbx2						71 Kb INV						Cell Line		nºclones
Primer ID	Primer sequence					Primer ID	Primer sequence
5	GGTAGCCGGTGTAGACGAAA					9	TGTGGTCCCCTCTACACACA					ΔProm Gbx2		2
6	CCCTCCAATCTCCTAACCCC					10	GAGGGACAGTGAGGGATGAA					71 Kb INV		2
7	GTCTGTCCGTCCTGCAGT					11	CAATGGAGGGCAGAAATCAT					Δ3xCTCF		2
8	CTAATTTCGCCCCGCCTTC					12	GAGTGTGTGAGGGGACCAGT					ΔProm Gbx2 + Δ3xCTCF		2
												71 Kb INV + Δ3xCTCF		2
	Amplicon size (bp)											WT		1
WT (7+8)	209
DEL (5+6)	325						Amplicon size (bp)
						WT (9+10)	319
						WT (11+12)	402
						INV (9+11)	419
						INV (10+12)	302
						DEL (9+12)	406
Δ3xCTCF						ΔProm Gbx2 + Δ3xCTCF
Primer ID	Primer sequence					Primer ID	Primer sequence
1	AGAAGGCGGACAACTTCAGA					5	GGTAGCCGGTGTAGACGAAA
2	ACCAGAGAGCAGGTGAGGAA					6	CCCTCCAATCTCCTAACCCC
3	AATGCGGCTCAATTATCTCG					7	GTCTGTCCGTCCTGCAGT
4	GAAAGAATAGGCCCCAAAGC					8	CTAATTTCGCCCCGCCTTC
						1	AGAAGGCGGACAACTTCAGA
	Amplicon size (bp)					2	ACCAGAGAGCAGGTGAGGAA
WT (3+4)	130					3	AATGCGGCTCAATTATCTCG
DEL (1+2)	225					4	GAAAGAATAGGCCCCAAAGC
71 Kb INV + Δ3xCTCF						ΔProm Gbx2	Amplicon size (bp)
Primer ID	Primer sequence					WT (7+8)	209
9	TGTGGTCCCCTCTACACACA					DEL (5+6)	325
10	GAGGGACAGTGAGGGATGAA
11	CAATGGAGGGCAGAAATCAT					Δ3xCTCF	Amplicon size (bp)
12	GAGTGTGTGAGGGGACCAGT					WT (3+4)	130
1	AGAAGGCGGACAACTTCAGA					DEL (1+2)	225
2	ACCAGAGAGCAGGTGAGGAA
3	AATGCGGCTCAATTATCTCG
4	GAAAGAATAGGCCCCAAAGC
71 Kb INV	Amplicon size (bp)
WT (9+10)	319
WT (11+12)	402
INV (9+11)	419
INV (10+12)	302
DEL (9+12)	406
Δ3xCTCF	Amplicon size (bp)
WT (3+4)	130
DEL (1+2)	225

### Sheet: RTqPCR primers
Primers used for analyze gene expression by qPCR
Hprt1 F	CAAGGGCATATCCAACAACA
Hprt1 R	GCCCCAAAATGGTTAAGGTT
Eef1a F	TAGACGAGGCAATGTTGCTG
Eef1a R	AGCGTAGCCAGCACTGATTT
Six3 F	CCTCACCCCCACACAAGTAG
Six3 R	CTGATGCTGGAGCCTGTTCT
Six2 F	GCAAGTCAGCAACTGGTTCA
Six2 R	CTTCTCATCCTCGGAACTGC
Gbx2 F	CTCGCTGCTCGCTTTCTCT
Gbx2 R	CGGGTCATCTTCCACCTTT
Asb18 F	GCCGCTGTACTATCCGAAAA
Asb28 R	TGGCTCCAAAAGCAGGTAAT

### Sheet: Capture C Probes
Capture C Probes using NlaIII								mm10
								Fragment Coordinates	Fragment	Left Oligo	Right Oligo
									Size (bp)
F_Enhancer_Gbx2		CATGTCATTCTTCAGGAAGAGCAGAGAAAGAAGTGTTACCAGACGTCATC						chr1:89869928-89870766	838	89869928 - 89870048	89870646 - 89870766
		CTCAGCCCCTCTTCTGCTCAGGAGCCAGGAGCTACAGAGACCTTACGTGT
		GGGTTACTAGGTTGAATTTTT
R_Enhancer_Gbx2		CAGTAGCTGGAAACAGCTGGTGGGGTAGTGTGGCAGCTGAACAGGGGAGG
		GAAGACATTTTGGCAAACAGTAGGAAAACCAGGGCGGAGGAGGTAGGTAG
		ACTCAGGAAACTGTTTTCATG
F_Asb18		CATGAATTTGTAAGTGTACGTGCAGTGACTGTAGAGACCAGAAGAGGGCG						chr1:90013013-90013385	372	90013013 - 90013133	90013265 - 90013385
		CCAGATCTTCAGAACTAGAGTTAATAGGCAGTTGTGTGCTCTCTGACTTG
		TATGCTAGGAACTCAACTTGG
R_Asb18		AAATAGGGGAAGAGAGAAATGGACGTGAAGATAGCTGGTCCTGGGGCAGA
		GCAGAAACCCTGCTTTTCTCTCAATTATTTTGTGTGACGCTGAATTTGGG
		CCAAGGCAACACACACACATG
F_Six2		CATGGAGACGCTGTCAGTCACCGGTAACCCGAGCCCCGGCGGCCCGGGCG						chr17:85688401-85689019	618	85688401 - 85688521	85688899 - 85689019
		GCTCCCACCCCCGCCCCCCTCGGCCAGCTCCGCTGACAGATCGCCCCGGC
		TCTGCACAGAGCGGAGGTTGG
R_Six2		GTCGCAGCTGACAGGCAGAGACACTAACCCAGGAGGAGGTCAGTGGGATG
		GAGAGTTTGGATTCTCTTAGGGGGCCTCTGAAAGGCTTGGCTTTTCTAGC
		TGACAACACCCCACCCCCATG
F_enhancer_six3		CATGAACCACGTGCTCTCACCTTGGGGCACTGCTGTTTTTAATGACTAGG						chr17:85484698-85485040	342	85484698 - 85484818	85484920 - 85485040
		CATCCCGTCCTCACAGGTCCATCATTTAGCAAATACCAAGGCTAGTTATT
		AATTTTACAAAACCCGTTCAG
R_enhancer_six3		TATCTTTAAGGTCACAGAAACACGTAGGCTGTGGACAGTCCAATCCCAGA
		TATTATTAGGCTCTCGGAATTAAAAGCCCAAGTAAGTAAATAAAAAGAGA
		ATGCCGGGAGATTTTCCCATG
